# Scalable Nanopore sequencing of human genomes provides a comprehensive view of haplotype-resolved variation and methylation

**DOI:** 10.1101/2023.01.12.523790

**Authors:** Mikhail Kolmogorov, Kimberley J. Billingsley, Mira Mastoras, Melissa Meredith, Jean Monlong, Ryan Lorig-Roach, Mobin Asri, Pilar Alvarez Jerez, Laksh Malik, Ramita Dewan, Xylena Reed, Rylee M. Genner, Kensuke Daida, Sairam Behera, Kishwar Shafin, Trevor Pesout, Jeshuwin Prabakaran, Paolo Carnevali, North American Brain Expression Consortium (NABEC), Jianzhi Yang, Arang Rhie, Sonja W. Scholz, Bryan J. Traynor, Karen H. Miga, Miten Jain, Winston Timp, Adam M. Phillippy, Mark Chaisson, Fritz J. Sedlazeck, Cornelis Blauwendraat, Benedict Paten

## Abstract

Long-read sequencing technologies substantially overcome the limitations of short-reads but to date have not been considered as feasible replacement at scale due to a combination of being too expensive, not scalable enough, or too error-prone. Here, we develop an efficient and scalable wet lab and computational protocol for Oxford Nanopore Technologies (ONT) long-read sequencing that seeks to provide a genuine alternative to short-reads for large-scale genomics projects. We applied our protocol to cell lines and brain tissue samples as part of a pilot project for the NIH Center for Alzheimer’s and Related Dementias (CARD). Using a single PromethION flow cell, we can detect SNPs with F1-score better than Illumina short-read sequencing. Small indel calling remains difficult within homopolymers and tandem repeats, but is comparable to Illumina calls elsewhere. Further, we can discover structural variants with F1-score comparable to state-of-the-art methods involving Pacific Biosciences HiFi sequencing and trio information (but at a lower cost and greater throughput). Using ONT-based phasing, we can then combine and phase small and structural variants at megabase scales. Our protocol also produces highly accurate, haplotype-specific methylation calls. Overall, this makes large-scale long-read sequencing projects feasible; the protocol is currently being used to sequence thousands of brain-based genomes as a part of the NIH CARD initiative. We provide the protocol and software as open-source integrated pipelines for generating phased variant calls and assemblies.
