## Supplementary Tables for "Scalable Nanopore sequencing of human genomes provides a comprehensive view of haplotype-resolved variation and methylation": ST1_DataStats_CompStats.xlsx

### Sheet: General seq stats
file	format	type	pass_fail	num_seqs	sum_len	coverage	min_len	avg_len	max_len	Q1	Q2	Q3	sum_gap	N50	Q20(%)	Q30(%)
NABEC_SH-04-08_FTX.fastq.gz	FASTQ	DNA	FAIL	1232852	16745435692	5.38438	1	13582.7	1614282	1807	5986	24246.5	0	30013	15.81	3.25
NABEC_SH-04-08_FTX.fastq.gz	FASTQ	DNA	PASS	6757102	131400258308	42.2509	11	19446.2	432641	4328	17721	31508	0	32089	64.92	22.44
NABEC_SH-04-21_FTX.fastq.gz	FASTQ	DNA	FAIL	1648107	23031555043	7.40564	1	13974.6	652579	1662	6445	25121.5	0	29894	16.46	3.38
NABEC_SH-04-21_FTX.fastq.gz	FASTQ	DNA	PASS	6681058	137778554475	44.3018	12	20622.3	318034	5186	21414	32204	0	32006	63.99	21.37
NABEC_SH-05-10_FTX.fastq.gz	FASTQ	DNA	FAIL	1748922	21694380195	6.97568	1	12404.4	1309329	1133	4946	23080	0	29259	17.24	3.46
NABEC_SH-05-10_FTX.fastq.gz	FASTQ	DNA	PASS	6790588	126299067184	40.6106	10	18599.1	473796	3045	18025	30895	0	31422	62.99	21.07
NABEC_SH-06-05_FTX.fastq.gz	FASTQ	DNA	FAIL	1729298	19789388109	6.36315	1	11443.6	923315	1274	4152	18513	0	29987	17.48	4
NABEC_SH-06-05_FTX.fastq.gz	FASTQ	DNA	PASS	7191313	138516531387	44.5391	11	19261.6	531321	3693	17237	31963	0	32741	65.3	24.15
NABEC_SH-06-25_FTX.fastq.gz	FASTQ	DNA	FAIL	1378286	21711165550	6.98108	1	15752.3	981129	2176	8746	28155	0	31794	16.71	3.09
NABEC_SH-06-25_FTX.fastq.gz	FASTQ	DNA	PASS	4717101	101626042339	32.6772	11	21544.2	264190	5868	21855	33807	0	33568	61.78	19.63
NABEC_SH-06-66_FTX.fastq.gz	FASTQ	DNA	PASS	4562353	95444366775	30.6895	10	20920	756747	8024	22231	31033	0	30015	60.35	21.07
NABEC_SH-06-66_FTX.fastq.gz	FASTQ	DNA	FAIL	1888132	28034172338	9.0142	1	14847.6	902751	2249	10167	26083	0	28316	17.28	3.45
NABEC_SH-07-28_FTX.fastq.gz	FASTQ	DNA	PASS	5318652	115232685275	37.0523	9	21665.8	228705	9166	23448	31374	0	30055	62.9	23.44
NABEC_SH-07-28_FTX.fastq.gz	FASTQ	DNA	FAIL	1725568	28101844600	9.03596	1	16285.6	1156879	3057	13485	27346	0	28555	16.53	3.49
NABEC_SH-07-37_FTX.fastq.gz	FASTQ	DNA	PASS	4954999	106746266962	34.3236	10	21543.1	614049	7309	23647	31977	0	30956	65.63	26.49
NABEC_SH-07-37_FTX.fastq.gz	FASTQ	DNA	FAIL	1300758	17989576996	5.78443	1	13830.1	762996	1608	6403	25280	0	29070	18.14	4.48
NABEC_SH-07-46_FTX.fastq.gz	FASTQ	DNA	PASS	5515813	112847919438	36.2855	10	20459	456479	6509	21419	30775	0	30113	65.11	24.08
NABEC_SH-07-46_FTX.fastq.gz	FASTQ	DNA	FAIL	1743719	22214846937	7.14304	1	12739.9	654164	1538	5934	22761	0	27618	16.82	3.72
NABEC_SH-07-63_FTX.fastq.gz	FASTQ	DNA	PASS	4708653	116901998734	37.5891	9	24827.1	263497	12400	27034	34718	0	32889	63.5	22.67
NABEC_SH-07-63_FTX.fastq.gz	FASTQ	DNA	FAIL	1531505	26784941374	8.61252	1	17489.3	968485	2798	14135	29612	0	31049	16.55	3.38
NABEC_SH-08-04_FTX.fastq.gz	FASTQ	DNA	PASS	5017197	106898944443	34.3727	12	21306.5	723467	7458	22442	31663	0	30804	65.32	23.59
NABEC_SH-08-04_FTX.fastq.gz	FASTQ	DNA	FAIL	1207213	15723668508	5.05584	1	13024.8	873050	1593	5895	23264	0	28442	16.92	3.54
NABEC_SH-92-05_FTX.fastq.gz	FASTQ	DNA	PASS	6589573	126479744861	40.6687	9	19193.9	203595	4994	19399	29978	0	29822	63.21	22.51
NABEC_SH-92-05_FTX.fastq.gz	FASTQ	DNA	FAIL	2201775	30311576642	9.74649	1	13766.9	957256	1743	7516	24301	0	27931	16.9	3.46
NABEC_SH-92-14_FTX.fastq.gz	FASTQ	DNA	PASS	11009196	125189071967	40.2537	11	11371.3	349261	924	2607	22439	0	28317	64.87	24.77
NABEC_SH-92-14_FTX.fastq.gz	FASTQ	DNA	FAIL	3111256	25682275420	8.25797	1	8254.6	961254	715	1613	12345	0	26200	16.57	3.47
NABEC_SH-98-23_FTX.fastq.gz	FASTQ	DNA	PASS	5591084	121801219059	39.1644	9	21784.9	384891	7846	23207	32198	0	31228	63.85	21.16
NABEC_SH-98-23_FTX.fastq.gz	FASTQ	DNA	FAIL	1217548	18485057614	5.94375	1	15182.2	1684617	2080	8772	26430	0	29690	16.73	3.27
HG_GM24385_Guppy_6.1.2.fastq.gz	FASTQ	DNA	PASS	6388759	125022813936	40.2003	9	19569.2	539201	7642	19817	28729	0	27952	58.59	18
HG_GM24385_Guppy_6.1.2.fastq.gz	FASTQ	DNA	FAIL	834314	10315464318	3.31687	1	12364	1538396	1545	7955	21251	0	24152	3.16	0.44
HG_HG02723_Guppy_6.1.2.fastq.gz	FASTQ	DNA	PASS	5679405	120237536228	38.6616	10	21170.8	425050	10306	21164	30406	0	29167	59.8	21.22
HG_HG02723_Guppy_6.1.2.fastq.gz	FASTQ	DNA	FAIL	708931	9176939923	2.95078	1	12944.8	1418138	1715	8511	22290	0	25523	3.22	0.47
HG_HG733C_Guppy_6.1.2.fastq.gz	FASTQ	DNA	PASS	4634220	107294741346	34.4999	7	23152.7	869681	10576	24740.5	32925	0	31449	57.82	17.65
HG_HG733C_Guppy_6.1.2.fastq.gz	FASTQ	DNA	FAIL	638090	8705107133	2.79907	1	13642.4	971744	1367	8070	24531	0	27695	3.32	0.47
									769558

### Sheet: Brain samples information
Tissue	Region	Cohort	SampleId	Ethnicity	Gender	Age at death
Brain	Frontal Cortex	NABEC	SH-98-23	US European ancestry	male	68
Brain	Frontal Cortex	NABEC	SH-92-14	US European ancestry	female	95
Brain	Frontal Cortex	NABEC	SH-92-05	US European ancestry	male	82
Brain	Frontal Cortex	NABEC	SH-08-04	US European ancestry	female	94
Brain	Frontal Cortex	NABEC	SH-07-63	US European ancestry	female	87
Brain	Frontal Cortex	NABEC	SH-07-46	US European ancestry	female	91
Brain	Frontal Cortex	NABEC	SH-07-37	US European ancestry	male	89
Brain	Frontal Cortex	NABEC	SH-07-28	US European ancestry	male	86
Brain	Frontal Cortex	NABEC	SH-06-66	US European ancestry	male	78
Brain	Frontal Cortex	NABEC	SH-06-25	US European ancestry	female	82
Brain	Frontal Cortex	NABEC	SH-06-05	US European ancestry	female	88
Brain	Frontal Cortex	NABEC	SH-05-10	US European ancestry	male	91
Brain	Frontal Cortex	NABEC	SH-04-21	US European ancestry	male	89
Brain	Frontal Cortex	NABEC	SH-04-08	US European ancestry	male	73

### Sheet: GB per Q-score
Sample_name	bases >= 7	bases >= 8	bases >= 9	bases >= 10	coverage >= 7	coverage >= 8	coverage >= 9	coverage >= 10	difference >=7 vs >=10		Read N50
NABEC_SH-04-08_FTX	140868295997	138972252810	136240624694	131400258308	45.2953	44.6856	43.8073	42.2509	3.04439
NABEC_SH-04-21_FTX	150772793484	148191449948	144355698283	137778554475	48.48	47.65	46.4166	44.3018	4.17821
NABEC_SH-05-10_FTX	139549179308	137016945094	132949134999	126299067184	44.8711	44.0569	42.7489	40.6106	4.26049
NABEC_SH-06-05_FTX	150098666345	147907041867	144565252346	138516531387	48.2632	47.5585	46.484	44.5391	3.72416
NABEC_SH-06-25_FTX	115000235275	112090031548	107896357857	101626042339	36.9776	36.0418	34.6934	32.6772	4.30038
NABEC_SH-06-66_FTX	113092554764	108986796576	103335339498	95444366775	36.3642	35.044	33.2268	30.6895	5.67466
NABEC_SH-07-28_FTX	131622767992	127861261525	122662229596	115232685275	42.3224	41.1129	39.4412	37.0523	5.27012
NABEC_SH-07-37_FTX	117434259911	115089618674	111856521583	106746266962	37.7602	37.0063	35.9667	34.3236	3.43665
NABEC_SH-07-46_FTX	125608675722	122857210218	118955802650	112847919438	40.3886	39.5039	38.2495	36.2855	4.10314
NABEC_SH-07-63_FTX	132579676464	129056829086	124053661579	116901998734	42.6301	41.4974	39.8886	37.5891	5.04105
NABEC_SH-08-04_FTX	116313153728	114441117639	111685551633	106898944443	37.3997	36.7978	35.9118	34.3727	3.02708
NABEC_SH-92-05_FTX	144600497816	140567520217	134841900095	126479744861	46.4953	45.1986	43.3575	40.6687	5.82661
NABEC_SH-92-14_FTX	140389946915	136991853155	132261921107	125189071967	45.1415	44.0488	42.5279	40.2537	4.88774
NABEC_SH-98-23_FTX	133208454959	130984295633	127552002196	121801219059	42.8323	42.1171	41.0135	39.1644	3.66792
HG_GM24385	125022829262	121619372015	116808215346	109882150741	40.2003	39.1059	37.5589	35.3319	4.86839
HG_HG02723	120237536228	117205312107	112942490530	106815854789	38.6616	37.6866	36.3159	34.3459	4.31565
HG_HG733C	107294741346	104150809615	99651051341	93178428617	34.4999	33.489	32.0421	29.9609	4.53901
	129629074442			116061123844

### Sheet: Terra workflows performance
Sample	CPU hours (exluding google bucket file IO)					Total CPU h	Wall clock	Max RAM excluding assmebly	Assembly RAM
	minimap2 + PMDV	Shasta + Hapdup	Sniffles + Hapdiff	Methylation calls	Vcf harmonization					GCP Price Estimate
HG002	836	1408	76	19	86	2425	24h 30m	256 Gb	624 Gb	98
HG00733	808	1304	57	15	70	2254	22h 2m	256 Gb	624 Gb	91
HG02723	881	1420	57	19	84	2461	25h 4m	256 Gb	624 Gb	100
	All datasets have ~120Gb of ONT data with read N50 ~30kb
	Analysis was run inside Terra environemnt with google cloud backend
	All tasks were provided 64 CPUs, except Shasta assmebly with 96 CPUs
	Assmebly RAM could be reduced at the cost of longer assmebly time
	GCP Estimate is given for a n2-custom virtual machine with 64 vCPUs
