## Supplementary Tables for "Scalable Nanopore sequencing of human genomes provides a comprehensive view of haplotype-resolved variation and methylation": ST4_SV_benchmarks.xlsx

### Sheet: GIAB SV benchmark
	Benchmark set:	GIAB Tier1 v0.6
	Comparison cmd:	truvari bench --base HG002_SVs_Tier1_v0.6.vcf.gz --comp dipdiff_unphased.vcf.gz --reference human_g1k_v37.fasta -o truvari_giab --includebed HG002_SVs_Tier1_v0.6.bed --passonly -r 2000 -C 2000
	Method	TP	FP	FN	Precision	Recall	F1
	Hapdup	9431	437	210	0.955715	0.978218	0.966836
	HPRC	9479	423	162	0.957281	0.983197	0.970066
	Sniffles2	9303	589	338	0.940457	0.964941	0.952542
	CuteSV	9175	636	466	0.935175	0.951665	0.943348
	Manta	2607	731	7034	0.781007	0.270408	0.401726
	Other shrort-read SV methods against HG002 GIAB benchmark
	Downloaded from the GIAB Tier1 benchmark paper
	Method	Recall	Precision
	Delly	0.16	0.02
	Manta	0.78	0.27
	MetaSV	0.8	0.34
	Scalpel	0.91	0.17
	SVaBA	0.71	0.11

### Sheet: HPRC SV consistency
	Info about the regions + plots			Reference SVs			Hapdup F1-score
	Region	Length	%genome	HG002	HG00733	HG02723	HG002	HG00733	HG02723
	GIAB HG002 Tier1	2662.17	0.885913	9861	11045	13728	0.9881	0.9748	0.9848
	All non-centromere non-SD	2697.85	0.897787	15895	16250	20983	0.9687	0.9545	0.9659
	All non-centromere	2876.77	0.957328	18717	19335	24757	0.922	0.8999	0.9185
	Only SD	227.36	0.0756606	3560	3792	4738	0.5433	0.5178	0.5605
	Only SD <10kb	39.17	0.0130349	1397	1445	1791	0.7312	0.7038	0.7232
	Benchmark set:	HPRC assmeblies, SVs called using dipdiff
	Comparison cmd:	truvari bench --base hifiasm.vcf.gz --comp target.vcf.gz --reference chm13v2.fasta -o truvari --includebed regions.bed --passonly -r 2000 -C 2000
	Hapdup detailed stats
	Region	Genome	TP	FP	FN	F1
	GIAB Tier1	HG002	9738	110	123	0.9881
	GIAB Tier1	HG00733	10692	198	353	0.9818
	GIAB Tier1	HG02723	13510	197	218	0.9856
	All non-centromere non-SD	HG002	15402	500	493	0.9687
	All non-centromere non-SD	HG00733	15454	677	796	0.9545
	All non-centromere non-SD	HG02723	20346	799	637	0.9659
	All non-centromere	HG002	17071	1240	1646	0.922
	All non-centromere	HG00733	17104	1571	2231	0.8999
	All non-centromere	HG02723	22465	1690	2292	0.9185
	Sniffles2 detailed stats
	Region	Genome	TP	FP	FN	F1
	GIAB Tier1	HG002	9466	430	395	0.9582
	GIAB Tier1	HG00733	10028	656	1017	0.923
	GIAB Tier1	HG02723	12489	745	1239	0.9264
	All non-centromere non-SD	HG002	12773	2377	3122	0.8228
	All non-centromere non-SD	HG00733	12825	2501	3425	0.8123
	All non-centromere non-SD	HG02723	16542	3043	4441	0.8155
	All non-centromere	HG002	14103	3341	4614	0.78
	All non-centromere	HG00733	14243	3580	5092	0.7666
	All non-centromere	HG02723	18340	4309	6417	0.77374

### Sheet: Number of SV clusters
	Sample	Number of clusters	Number of SV in clusters
	SH-04-08	3350	364
	SH-04-21	3242	370
	SH-05-10	3197	363
	SH-06-05	3153	341
	SH-06-25	3442	432
	SH-06-66	3215	315
	SH-07-28	3125	331
	SH-07-37	3227	389
	SH-07-46	3342	366
	SH-07-63	3258	330
	SH-08-04	3366	422
	SH-92-05	3175	375
	SH-92-14	3149	317
	SH-98-23	3174	374
	HG002	3401	417
	HG00733	3645	401
	HG02723	5554	666

### Sheet: GIAB CMRG SNV benchmark
CMRG (v1.0)	SNP			INDEL			For dipcall, the dipcall.bed is used with -T parameter
Tools	Recall	Precision	F-score	Recall	Precision	F-score
dipcall	0.984716	0.870199	0.923923	0.632915	0.175671	0.275011
PMDV	0.981206	0.962692	0.971861	0.59889	0.79936	0.684754
Small variants (v4.2.1)	SNP			INDEL
Tools	Recall	Precision	F-score	Recall	Precision	F-score
dipcall	0.992392	0.956692	0.974215	0.679761	0.168962	0.270651
PMDV	0.997018	0.998188	0.997602	0.718914	0.867914	0.786419
dipcall vs CMRG
Command	hap.py HG002_GRCh38_CMRG_smallvar_v1.00.vcf.gz hg002.dip.vcf.gz -f HG002_GRCh38_CMRG_smallvar_v1.00.bed -r genome.fa -T hg002.dip.bed --pass-only -o happy_CMRG_dipcall
Type	Filter	TRUTH.TOTAL	TRUTH.TP	TRUTH.FN	QUERY.TOTAL	QUERY.FP	QUERY.UNK	FP.gt	FP.al	METRIC.Recall	METRIC.Precision	METRIC.Frac_NA	METRIC.F1_Score	TRUTH.TOTAL.TiTv_ratio	QUERY.TOTAL.TiTv_ratio	TRUTH.TOTAL.het_hom_ratio	QUERY.TOTAL.het_hom_ratio
INDEL	PASS	3348	2119	1229	2756740	10253	2744302	162	2708	0.632915	0.175671	0.995488	0.275011			1.54649	3.36982
SNP	PASS	16161	15914	247	3798076	2376	3779771	90	317	0.984716	0.870199	0.99518	0.923923	2.36112	2.07033	1.59537	1.7692
PMDV vs CMRG
Command	hap.py HG002_GRCh38_CMRG_smallvar_v1.00.vcf.gz hg002_PMDV_FINAL.vcf.gz -f HG002_GRCh38_CMRG_smallvar_v1.00.bed -r genome.fa --pass-only -o happy_CMRG_PMDV
Type	Filter	TRUTH.TOTAL	TRUTH.TP	TRUTH.FN	QUERY.TOTAL	QUERY.FP	QUERY.UNK	FP.gt	FP.al	METRIC.Recall	METRIC.Precision	METRIC.Frac_NA	METRIC.F1_Score	TRUTH.TOTAL.TiTv_ratio	QUERY.TOTAL.TiTv_ratio	TRUTH.TOTAL.het_hom_ratio	QUERY.TOTAL.het_hom_ratio
INDEL	PASS	3605	2159	1446	634292	564	631481	81	330	0.59889	0.79936	0.995568	0.684754			1.42026	1.67806
SNP	PASS	17559	17229	330	3972267	667	3954389	21	124	0.981206	0.962692	0.995499	0.971861	2.36172	1.95939	1.42256	1.48575
dipcall vs Small variants
Command	hap.py HG002_GRCh38_1_22_v4.2.1_benchmark.vcf.gz hg002.dip.vcf.gz -f HG002_GRCh38_1_22_v4.2.1_benchmark_noinconsistent.bed -r genome.fa -T hg002.dip.bed --pass-only -o happy_GRCh38_dipcall
Type	Filter	TRUTH.TOTAL	TRUTH.TP	TRUTH.FN	QUERY.TOTAL	QUERY.FP	QUERY.UNK	FP.gt	FP.al	METRIC.Recall	METRIC.Precision	METRIC.Frac_NA	METRIC.F1_Score	TRUTH.TOTAL.TiTv_ratio	QUERY.TOTAL.TiTv_ratio	TRUTH.TOTAL.het_hom_ratio	QUERY.TOTAL.het_hom_ratio
INDEL	PASS	514284	349590	164694	2756740	1758746	640416	26629	389273	0.679761	0.168962	0.232309	0.270651			1.56671	3.36982
SNP	PASS	3273860	3248951	24909	3798076	147179	399620	8545	27362	0.992392	0.956692	0.105216	0.974215	2.09956	2.07033	1.62042	1.7692
PMDV vs Small variants
Command	hap.py HG002_GRCh38_1_22_v4.2.1_benchmark.vcf.gz hg002_PMDV_FINAL.vcf.gz -f HG002_GRCh38_1_22_v4.2.1_benchmark_noinconsistent.bed -r GRCh38_reference/genome.fa --pass-only -o happy_GRCh38_PMDV
Type	Filter	TRUTH.TOTAL	TRUTH.TP	TRUTH.FN	QUERY.TOTAL	QUERY.FP	QUERY.UNK	FP.gt	FP.al	METRIC.Recall	METRIC.Precision	METRIC.Frac_NA	METRIC.F1_Score	TRUTH.TOTAL.TiTv_ratio	QUERY.TOTAL.TiTv_ratio	TRUTH.TOTAL.het_hom_ratio	QUERY.TOTAL.het_hom_ratio
INDEL	PASS	525466	377765	147701	634292	59059	187166	8927	36692	0.718914	0.867914	0.295079	0.786419			1.52828	1.67806
SNP	PASS	3365115	3355079	10036	3972267	6093	610481	721	3013	0.997018	0.998188	0.153686	0.997602	2.10013	1.95939	1.5812	1.48575

### Sheet: GIAB CMRG SV benchmark
Table XXX: Comparision of SV calling performance for challenging medically relevant genes. The truth set is the GIAB CMRG (v1.0) for GRCh38 reference
	Truvari output	Sniffles	dipdiff (old)	dipdiff (new)	dipcall_phased	dipcall_dual
	TP-base	189	189	192	183	185
	TP-call	189	189	192	183	185
	FP	9	12	13	14	15
	FN	27	27	24	33	31
	precision	0.954545	0.940299	0.936585	0.928934	0.925
	recall	0.875	0.875	0.888889	0.847222	0.856481
	f1	0.913043	0.906475	0.912114	0.886199	0.889423
	base cnt	216	216	216	216	216
	call cnt	198	201	205	197	200
	TP-call_TP-gt	136	132	134	104	105
	TP-call_FP-gt	53	57	58	79	80
	TP-base_TP-gt	136	132	134	104	105
	TP-base_FP-gt	53	57	58	79	80
	gt_concordance	0.719577	0.698413	0.697917	0.568306	0.567568
	Truvari command:	truvari bench -b truthset/HG002_GRCh38_CMRG_SV_v1.00.vcf.gz -c VCF -f hg38_ref/GRCh38_full_analysis_set_plus_decoy_hla.fa --passonly --includebed truthset/HG002_GRCh38_CMRG_SV_v1.00.bed -o OUT
	dipcall_phased	dipcall was run with hg002_hapdup_phased_1&2.fasta
	dipcall_dual	dipcall was run with hg002_hapdup_dual_1&2.fasta
	Score	Sniffles	dipdiff	dipcall_phased	dipcall_dual
	Precision	0.955	0.937	0.929	0.925
	Recall	0.875	0.889	0.847	0.856
	F-measure	0.913	0.912	0.886	0.889

### Sheet: truvari parameters comparison
truvari -r 2k
	Hapdup SV F1 scores			Sniffles2 SV F1 scores
Sample	GIAB Tier1	hifiasm Tier1	hifiasm WG \ Cen \ SD	GIAB Tier1	hifiasm Tier1	hifiasm WG \ Cen \ SD
HG002	0.966835	0.9881	0.966877	0.9525	0.9582	0.8078
HG0733		0.9748	0.9517		0.923	0.7984
HG02723		0.9848	0.9647		0.9264	0.8015
truvari default parameters
	Hapdup SV F1 scores			Sniffles2 SV F1 scores
Sample	GIAB Tier1	hifiasm Tier1	hifiasm WG \ Cen \ SD	GIAB Tier1	hifiasm Tier1	hifiasm WG \ Cen \ SD
HG002	0.9576	0.9876	0.964	0.9448	0.956	0.7956
HG0733		0.9866	0.9481		0.9191	0.787
HG02723		0.9837	0.962		0.9226	0.7897

### Sheet: Coverage of CMRG
Number of genes that are covered byat least one contigs from the assembly. The following numbers are computed by the intersection of 389 challenging medically relevant gene (CMRG) regions with the BED file generated by dipcall when run with haplotype assemblies.
Sample	Haplotype 1	Haplotype2
HG002	359	356
HG00733	362	362
HG02723	360	366
