## Supplementary Tables for "Scalable Nanopore sequencing of human genomes provides a comprehensive view of haplotype-resolved variation and methylation": ST5_5mC_Methylation_Summary_Stats.xlsx

### Sheet: CpG_stats
sample	mean_cov	avg_freq	med_freq	mean_diff	median_abs_dev_mad	mad3	num_DMCpGs	perc_DMCpGs	num_CpGs
HG00733	36.79	39.01	19.09	-0.16	4.32	12.97	1716	6.352	27017
HG02723	41.3	38.22	17.66	-0.2	4.24	12.72	2090	7.622	27419
HG002	43.13	37.02	15.35	0.09	4.19	12.57	2011	7.566	26579
SH_04-08	32.27	10.48	7.97	0.04	3.22	9.65	1709	6.171	27696
SH_04-21	42.36	33.37	12.06	0.03	3.14	9.42	1785	6.489	27508
SH_05-10	39.91	33.53	12.33	0.08	3.33	9.98	1683	6.123	27488
SH_06-05	42.53	32.78	11.63	-0.02	3.08	9.25	2097	7.631	27480
SH_06-25	32.19	34.42	13.4	-0.12	3.82	11.47	1992	7.233	27541
SH_06-66	29.67	35.71	16.18	-0.06	4.19	12.56	1483	5.385	27537
SH_07-28	34.71	33.24	12.6	-0.07	3.4	10.21	1835	6.667	27525
SH_07_37
SH_07-46	33.57	33.74	11.99	-0.07	3.44	10.33	2109	7.682	27454
SH_07-63	35.73	33.9	12.45	0	3.14	9.42	2009	7.305	27503
SH_08-04	32.06	34.52	13.96	0.1	4.11	12.32	1963	7.148	27461
SH_92-05	38.33	33.25	12.16	-0.02	3.4	10.19	1757	6.405	27431
SH_92-14	37.37	33.47	12.27	-0.01	3.55	10.66	1651	6.003	27502
SH_98-23	38.53	32.46	11.44	-0.01	3.18	9.54	1825	6.63	27527

### Sheet: promoter_stats
sample	mean_cov	avg_freq	med_freq	mean_diff	median_abs_dev_mad	mad3	num_DMPromoters	perc_DMPromoters	num_promoters
HG00733	37.13	13.28	10.55	-0.01	5.43	16.29	690	4.728	14595
HG02723	35.44	14.02	10.99	0.05	5.59	16.77	662	4.434	14931
HG002	31.5	15.12	12.18	-0.26	6.26	18.77	519	3.568	14547
SH_04-08	37.12	10.77	8.19	-0.05	4.26	12.77	564	3.805	14822
SH_04-21	37.86	11.48	8.95	0.02	4.47	13.4	473	3.188	14835
SH_05-10	35.84	11.69	9.03	0.05	4.71	14.12	507	3.425	14801
SH_06-05	37.57	10.93	8.29	-0.07	4.2	12.59	587	3.953	14850
SH_06-25	29	11.89	9.33	-0.13	5.31	15.94	440	3.004	14649
SH_06-66	27.07	15.01	12.69	-0.07	6.1	18.31	422	2.872	14693
SH_07-28	31.04	11.9	9.41	0.03	4.9	14.7	492	3.332	14765
SH_07_37
SH_07-46	29.46	11.04	8.58	0.1	4.89	14.67	456	3.137	14534
SH_07-63	31.91	11.69	9.19	0.04	4.78	14.34	470	3.189	14737
SH_08-04	28.87	12.6	10.23	0.09	5.49	16.48	411	2.834	14502
SH_92-05	34.7	11.53	9.04	0.01	4.73	14.2	525	3.555	14770
SH_92-14	33.56	11.36	8.83	0.06	4.94	14.83	473	3.209	14741
SH_98-23	34.09	10.91	8.44	0.02	4.45	13.34	504	3.41	14779

### Sheet: SVInsertion_stats
sample	mean_cov	avg_freq	med_freq	mean_diff	median_abs_dev_mad	mad3	num_DMSvs	perc_DMSvs	num_svs
HG00733	32.39	69.1	71.56	0	6.45	19.36	532	5.714	9311
HG02723	35.69	72.32	75.53	0.13	6.27	18.81	731	6.11	11964
HG002	39.38	73.15	76.27	0.03	7.1	21.31	584	6.251	9342
SH_04-08	37.2	78.58	82.03	-0.17	5.28	15.84	546	5.453	10013
SH_04-21	40.05	79.55	83.07	-0.08	5.15	15.45	516	5.371	9608
SH_05-10	45.43	79.18	82.39	0.06	5.35	16.04	515	5.094	10109
SH_06-05	37.45	78.17	81.74	0.14	5.35	16.06	491	4.97	9879
SH_06-25	30.96	79.5	82.8	-0.01	5.82	17.45	468	4.782	9787
SH_06-66	28.01	79.11	82.28	0.03	5.84	17.52	441	4.607	9572
SH_07-28	34.35	78.65	81.84	0.09	5.63	16.89	477	4.844	9847
SH_92-05	36.21	79.07	82.38	0.04	5.5	16.51	454	4.651	9762
SH_92-14	34.8	78.11	82	0.04	5.35	16.06	554	5.851	9468
SH_98-23	35.12	78.56	82.2	-0.07	5.46	16.37	514	5.274	9746

### Sheet: SVdeletion_stats
sample	mean_cov	avg_freq	med_freq	mean_diff	median_abs_dev_mad	mad3	num_DMSvs	perc_DMSvs	num_svs
HG00733	33.93	69.09	71.32	0.08	6.85	20.56	688	8.333	8256
HG02723	37.25	72.29	75.09	0.1	6.77	20.31	810	7.643	10598
HG002	38.46	73.18	76.44	-0.07	7.27	21.81	708	8.403	8426
SH_04-08	38.97	79.4	82.71	0.14	5.26	15.78	515	6.024	8549
SH_04-21	41.91	80.13	83.57	-0.11	5.14	15.41	512	6.006	8525
SH_05-10	39.38	80.01	83.16	-0.02	5.27	15.82	508	5.848	8686
SH_06-05	40.43	79.29	82.43	0.03	5.26	15.77	493	5.668	8698
SH_06-25	30.64	80.01	83.31	-0.12	6.05	18.14	450	5.224	8614
SH_06-66	31.39	80.03	82.95	0.11	5.84	17.51	422	5.127	8231
SH_07-28	35.47	79.42	82.48	-0.05	5.71	17.14	439	5.141	8539
SH_92-05	38.36	79.86	82.91	0.02	5.39	16.18	458	5.285	8666
SH_92-14	37.82	79	82.84	0.15	5.46	16.38	503	6.128	8208
SH_98-23	36.56	79.48	82.92	-0.04	5.41	16.23	495	5.815	8512

### Sheet: Correlations_to_bisulfite
	HG002 bisulfite
	R	RMSE
HG002	0.949	11.314
HG00733	0.864	18.295
HG02723	0.846	19.094
