## Supplementary Tables for "Scalable Nanopore sequencing of human genomes provides a comprehensive view of haplotype-resolved variation and methylation": ST6_BrainSVs.xlsx

### Sheet: brain-sv-numbers
Number of SVs across the brain samples.
	sv: number of SVs
	sv.conf: number of confident SVs (i.e. excluding segmental duplications and SVs at less than 50 Kbp from gaps/telomeres/centromeres)
	af: Allele frequency grouped in 3 classes: <1%, 1-5%, >5%
	Gene annotation if the SVs overlaps coding region, an UTR, or the promoter region (up to 2kbp upstream of the TSS)
sample	sv	sv.conf	sv_af_<1%	sv_af_1-5%	sv_af_5-100%	sv.conf_af_<1%	sv.conf_af_1-5%	sv.conf_af_5-100%	sv_af_<1%_coding	sv_af_<1%_promoter	sv_af_<1%_UTR	sv.conf_af_<1%_coding	sv.conf_af_<1%_promoter	sv.conf_af_<1%_UTR
NABEC_SH-04-08_FTX	21984	19322	1143	7191	13650	297	6349	12676	26	15	9	5	9	4
NABEC_SH-04-21_FTX	21684	19177	966	7096	13622	306	6219	12652	24	8	12	3	5	4
NABEC_SH-05-10_FTX	21984	19275	1121	7167	13696	300	6257	12718	26	15	11	8	10	3
NABEC_SH-06-05_FTX	21758	19338	879	7235	13644	319	6332	12687	34	12	3	5	6	0
NABEC_SH-06-25_FTX	21991	19471	867	7278	13846	282	6339	12850	27	14	12	7	7	6
NABEC_SH-06-66_FTX	21607	18872	1257	6919	13431	325	6047	12500	28	18	6	3	6	1
NABEC_SH-07-28_FTX	21519	18918	1001	7029	13489	312	6092	12514	18	17	9	4	7	2
NABEC_SH-07-37_FTX	21928	19262	1158	7141	13629	322	6254	12686	29	10	11	5	6	2
NABEC_SH-07-46_FTX	21989	19528	890	7271	13828	312	6379	12837	30	18	7	3	8	3
NABEC_SH-07-63_FTX	21747	19301	862	7164	13721	283	6281	12737	25	9	7	3	5	2
NABEC_SH-08-04_FTX	21901	19460	861	7257	13783	301	6357	12802	28	19	9	2	7	3
NABEC_SH-92-05_FTX	21784	19207	1040	7158	13586	296	6277	12634	23	14	6	2	9	2
NABEC_SH-92-14_FTX	21723	19243	878	7215	13630	298	6300	12645	23	6	7	4	3	2
NABEC_SH-98-23_FTX	21843	19193	1019	7217	13607	296	6295	12602	32	17	8	4	10	3
